# AGC kinase members phosphorylate ubiquitin

**DOI:** 10.1101/2020.07.15.204149

**Authors:** Carl-Christian Kolbe, Eicke Latz

## Abstract

The posttranslational modification of proteins with ubiquitin controls most cellular processes, such as protein degradation or transport, cell signaling, or transcription^1–5^. Ubiquitin can be phosphorylated at multiple sites, which likely further modulates the function of protein ubiquitination^6,7^. However, except for PINK1^8–10^, the kinases involved in ubiquitin phosphorylation remain unknown, which hampers our understanding of phospho-ubiquitin signaling. In this study, we performed genome-wide in vitro kinase screenings and discovered that AGC kinases phosphorylate ubiquitin. Ubiquitin phosphorylation by members of the PKA, PKC, PKG and RSK families as well as by less well-characterized kinases, such as SGK2, was not solely dependent on peptide specificity but required additional kinase recruitment to ubiquitin. The stabilization of the kinase interaction with ubiquitin resulted in phosphorylation of suboptimal kinase motifs on ubiquitin, suggesting that ubiquitin phosphorylation is dictated primarily through the recruitment of kinases to the ubiquitinated proteins. Hence, we identify AGC kinase members as enzymes that can phosphorylate ubiquitin in a mechanism regulated by protein interactions outside of the catalytic kinase domain and are only applicable to specific subsets of ubiquitinated proteins.
