## Extended Table 1 for "AGC kinase members phosphorylate ubiquitin"

### Sheet: Sheet1
	#	Kinase (ProQinase Lot #)	Vendor	Enzyme, ng/well	Protein Tag
	Tyrosine Kinases
	1	ABL1 T315I (Lot003)	ProQinase	50	GST/His
	2	ABL1 wt (Lot005)	ProQinase	25	GST/His
	3	ABL2 (Lot002)	Invitrogen	20	GST/His
	4	ACK1 (Lot003)	ProQinase	50	GST/His
	5	ALK F1174L(GST-HIS-tag) (Lot001)	ProQinase	25	GST/His
	6	ALK L1196M(GST-HIS-tag) (Lot001)	ProQinase	30	GST/His
	7	ALK wt(GST-HIS-tag) (Lot001)	ProQinase	25	GST/His
	8	AXL (Lot003)	ProQinase	50	GST/His
	9	BLK (Lot001)	ProQinase	50	GST/His
	10	BMX (Lot004)	Invitrogen	20	His
	11	BRK (Lot004)	ProQinase	50	GST/His
	12	BTK (Lot009)	ProQinase	25	GST/His
	13	CSF1-R (Lot004)	ProQinase	25	GST/His
	14	CSK (Lot001)	ProQinase	20	GST/His
	15	DDR2 T654M (Lot001)	ProQinase	100	GST/His
	16	DDR2 wt (Lot002)	ProQinase	100	GST/His
	17	EGF-R T790M (Lot001)	ProQinase	10	GST/His
	18	EGF-R wt (Lot018)	ProQinase	10	GST/His
	19	EPHA1 (Lot001)	ProQinase	50	GST/His
	20	EPHA2 (Lot001)	ProQinase	20	GST/His
	21	EPHA3 (Lot001)	ProQinase	100	GST/His
	22	EPHA4 (Lot001)	ProQinase	150	GST/His
	23	EPHA5 (Lot001)	ProQinase	10	GST/His
	24	EPHA6 (Lot010)	ProQinase	50	GST/His
	25	EPHA7 (Lot001)	ProQinase	20	GST/His
	26	EPHA8 (Lot001)	Invitrogen	20	GST
	27	EPHB1 (Lot001)	ProQinase	15	GST/His
	28	EPHB2 (Lot006)	ProQinase	100	GST/His
	29	EPHB3 (Lot001)	ProQinase	25	GST/His
	30	EPHB4 (Lot007)	ProQinase	25	GST/His
	31	ERBB2 wt (Lot012)	ProQinase	100	GST/His
	32	ERBB4 (Lot007)	ProQinase	40	GST/His
	33	FAK aa2-1052 (Lot016)	ProQinase	25	GST
	34	FER (Lot002)	ProQinase	10	GST/His
	35	FES (Lot002)	Invitrogen	10	His
	36	FGF-R1 V561M (Lot003)	ProQinase	100	no Tag
	37	FGF-R1 wt (Lot011)	ProQinase	40	GST/His
	38	FGF-R2 (Lot005)	ProQinase	20	GST/His
	39	FGF-R3 K650E (Lot002)	ProQinase	50	GST/His
	40	FGF-R3 wt (Lot005)	ProQinase	100	GST/His
	41	FGF-R4 (Lot006)	ProQinase	50	GST/His
	42	FGR (Lot001)	ProQinase	50	GST/His
	43	FLT3 D835Y (Lot009)	ProQinase	20	GST/His
	44	FLT3 ITD (Lot001)	ProQinase	100	GST/His
	45	FLT3 wt (Lot011)	ProQinase	50	GST/His
	46	FRK (Lot001)	ProQinase	25	GST/His
	47	FYN wt (Lot002)	ProQinase	10	GST/His
	48	HCK (Lot001)	ProQinase	25	GST/His
	49	IGF1-R (Lot012)	ProQinase	20	GST/His
	50	INS-R (Lot006)	ProQinase	25	GST
	51	INSR-R (Lot001)	Invitrogen	50	GST
	52	ITK (Lot001)	ProQinase	100	GST/His
	53	JAK1 aa583-1154 wt (Lot002)	ProQinase	200	GST/His
	54	JAK2 (Lot007)	ProQinase	100	GST/His
	55	JAK3 (Lot005)	ProQinase	200	GST/His
	56	KIT D816V (Lot001)	ProQinase	25	GST/His
	57	KIT T670I (Lot002)	ProQinase	100	GST/His
	58	KIT wt (Lot010)	ProQinase	50	GST/His
	59	LCK (Lot003)	ProQinase	50	GST/His
	60	LTK (Lot001)	Invitrogen	50	GST
	61	LYN (Lot001)	ProQinase	20	GST/His
	62	MATK (Lot001)	Invitrogen	10	His
	63	MERTK (Lot003)	ProQinase	25	GST/His
	64	MET M1250T (Lot002)	ProQinase	20	GST/His
	65	MET wt (Lot012)	ProQinase	25	GST/His
	66	MET Y1235D (Lot001)	ProQinase	40	GST/His
	67	MUSK (Lot003)	ProQinase	150	GST/His
	68	PDGFR-alpha D842V (Lot002)	ProQinase	100	GST/His
	69	PDGFR-alpha wt (Lot011)	ProQinase	100	GST/His
	70	PDGFR-beta (Lot013)	ProQinase	50	GST/His
	71	PYK2 (Lot001)	ProQinase	100	GST/His
	72	RET V804M (Lot002)	ProQinase	25	GST/His
	73	RET wt (Lot005)	ProQinase	20	GST/His
	74	RON (Lot008)	ProQinase	50	GST/His
	75	ROS (Lot002)	Invitrogen	15	GST
	76	SRC (GST-HIS-tag) (Lot004)	ProQinase	10	GST/His
	77	SRMS (Lot002)	Invitrogen	25	GST
	78	SYK aa1-635 (Lot003)	ProQinase	100	GST/His
	79	TEC (Lot002)	Invitrogen	200	His
	80	TIE2 wt (Lot008)	ProQinase	20	GST/His
	81	TIE2 Y897S (Lot001)	ProQinase	50	GST/His
	82	TNK1 (Lot003)	ProQinase	100	GST/His
	83	TRK-A wt (Lot003)	ProQinase	50	GST/His
	84	TRK-B (Lot004)	ProQinase	10	GST/His
	85	TRK-C (Lot005)	ProQinase	10	GST/His
	86	TXK (Lot002)	Invitrogen	7	GST
	87	TYK2 (Lot001)	Invitrogen	80	GST
	88	TYRO3 (Lot001)	ProQinase	25	GST/His
	89	VEGF-R1 (Lot011)	ProQinase	20	GST/His
	90	VEGF-R2 (Lot015)	ProQinase	25	GST
	91	VEGF-R3 (Lot012)	ProQinase	20	GST/His
	92	WEE1 (Lot005)	ProQinase	200	GST/His
	93	YES (Lot001)	ProQinase	20	GST/His
	94	ZAP70 (Lot001)	ProQinase	20	GST/His
	#	Kinase (ProQinase Lot #)	External Vendor Lot #	Enzyme, ng/well	Protein Tag
	Serine/ Threonine Kinases
	1	ACV-R1 (Lot001)	ProQinase	20	GST/His
	2	ACV-R1B (Lot003)	Invitrogen	10	GST
	3	ACV-R2A (Lot001)	Invitrogen	50	GST
	4	ACV-R2B (Lot001)	Invitrogen	25	GST
	5	ACV-RL1 (Lot002)	Invitrogen	20	GST
	6	AKT1 aa106-480 (Lot007)	ProQinase	25	GST/His
	7	AKT2 aa107-481 (Lot003)	ProQinase	200	GST/His
	8	AKT3 aa106-479 (Lot004)	ProQinase	10	GST/His
	9	AMPK-alpha1 aa1-550 (Lot001)	ProQinase	200	GST/His
	10	ARK5 (Lot002)	ProQinase	100	GST/His
	11	ASK1 (Lot002)	Invitrogen	5	GST
	12	Aurora-A (Lot004)	ProQinase	50	GST/His
	13	Aurora-B (Lot008)	ProQinase	100	GST/His
	14	Aurora-C (Lot009)	ProQinase	100	GST/His
	15	BMPR1A (Lot002)	Invitrogen	50	no Tag
	16	B-RAF VE (Lot002)	ProQinase	25	GST/His
	17	B-RAF wt (Lot001)	ProQinase	25	GST/His
	18	BRSK1 (Lot001)	Invitrogen	10	GST
	19	BRSK2 (Lot002)	Carna Biosciences	30	GST
	20	BUB1B (Lot002)	Carna Biosciences	35	GST
	21	CAMK1D (Lot002)	Invitrogen	100	His
	22	CAMK2A (Lot001)	Invitrogen	5	His
	23	CAMK2B (Lot002)	Invitrogen	100	His
	24	CAMK2D (Lot001)	Invitrogen	1	His
	25	CAMK2G (Lot001)	Merck Millipore	1	His
	26	CAMK4 (Lot001)	Invitrogen	75	GST
	27	CAMKK1 (Lot002)	Invitrogen	40	His
	28	CAMKK2 (Lot001)	Invitrogen	10	GST
	29	CDC42BPA (Lot001)	Invitrogen	10	His
	30	CDC42BPB (Lot001)	ProQinase	25	GST/His
	31	CDC7/DBF4 (Lot006)	ProQinase	25	GST/His
	32	CDK1/CycA (Lot005)	ProQinase	15	GST/His
	33	CDK1/CycE (Lot001)	ProQinase	50	GST/His
	34	CDK16/CycY (Lot001)	ProQinase	20	GST/His
	35	CDK1CycB1 (Lot025)	ProQinase	25	GST/His
	36	CDK2/CycA (Lot005)	ProQinase	50	GST/His
	37	CDK2/CycE (Lot010)	ProQinase	10	GST/His
	38	CDK3/CycE (Lot001)	ProQinase	10	GST/His
	39	CDK4/CycD1 (Lot007)	ProQinase	25	GST/His
	40	CDK4/CycD3 (Lot001)	ProQinase	10	GST/His
	41	CDK5/p25NCK (Lot001)	ProQinase	15	GST/His
	42	CDK5/p35NCK (Lot001)	ProQinase	5	GST/His
	43	CDK6/CycD1 (Lot006)	ProQinase	20	GST/His
	44	CDK6/CycD3 (Lot004)	ProQinase	100	GST/His
	45	CDK7/CycH/MAT1 (Lot002)	ProQinase	25	GST/His
	46	CDK8/CycC (Lot002)	ProQinase	50	GST/His
	47	CDK9/CycK (Lot004)	ProQinase	15	GST/His
	48	CDK9/CycT (Lot003)	ProQinase	25	GST/His
	49	CHK1 (Lot002)	ProQinase	50	GST/His
	50	CHK2 (Lot002)	Invitrogen	10	His
	51	CK1-alpha1 (Lot001)	ProQinase	100	GST/His
	52	CK1-delta (Lot002)	Invitrogen	5	GST
	53	CK1-epsilon (Lot002)	Invitrogen	5	His
	54	CK1-gamma1 (Lot001)	Invitrogen	5	GST
	55	CK1-gamma2 (Lot001)	Invitrogen	10	His
	56	CK1-gamma3 (Lot001)	Invitrogen	5	GST
	57	CK2-alpha1 (Lot003)	ProQinase	20	GST/His
	58	CK2-alpha2 (Lot001)	ProQinase	50	GST/His
	59	CLK1 (Lot001)	ProQinase	400	GST/His
	60	CLK2 (Lot001)	Invitrogen	2	GST
	61	CLK3 (Lot002)	ProQinase	10	no Tag
	62	CLK4 (Lot002)	Invitrogen	50	GST
	63	COT (Lot018)	ProQinase	300	GST/His
	64	DAPK1 (Lot002)	ProQinase	40	GST/His
	65	DAPK2 (Lot001)	Invitrogen	10	His
	66	DAPK3 (Lot002)	Invitrogen	10	GST
	67	DCAMKL2 (Lot001)	Invitrogen	20	GST
	68	DMPK (Lot001)	Invitrogen	80	GST
	69	DNA-PK (Lot002)	Invitrogen	3	no Tag
	70	DYRK1A (Lot002)	Invitrogen	10	GST
	71	DYRK1B (Lot003)	Invitrogen	5	GST
	72	DYRK2 (Lot001)	Carna Biosciences	2	GST
	73	DYRK3 (Lot001)	Invitrogen	3	GST
	74	DYRK4 (Lot002)	Invitrogen	10	GST
	75	EEF2K (Lot001)	Invitrogen	2	GST
	76	EIF2AK2 (Lot003)	Invitrogen	10	GST
	77	EIF2AK3 (Lot002)	Invitrogen	20	GST
	78	ERK1 (Lot002)	ProQinase	20	GST/His
	79	ERK2 (Lot008)	ProQinase	10	no Tag
	80	ERK7 (Lot002)	ProQinase	25	Flag/His
	81	GRK2 (Lot001)	Invitrogen	50	His
	82	GRK3 (Lot002)	Invitrogen	10	GST
	83	GRK4 (Lot003)	Invitrogen	5	GST
	84	GRK5 (Lot002)	Invitrogen	5	GST
	85	GRK6 (Lot002)	Invitrogen	15	GST
	86	GRK7 (Lot001)	Invitrogen	5	GST
	87	GSG2 (Lot005)	ProQinase	1	His
	88	GSK3-alpha (Lot001)	Invitrogen	50	GST
	89	GSK3-beta (Lot003)	ProQinase	50	His
	90	HIPK1 (Lot001)	Invitrogen	20	GST
	91	HIPK2 (Lot001)	Invitrogen	20	GST
	92	HIPK3 (Lot004)	ProQinase	20	no Tag
	93	HIPK4 (Lot001)	Invitrogen	5	GST
	94	HRI (Lot001)	ProQinase	80	GST/His
	95	IKK-alpha (Lot005)	Invitrogen	50	His
	96	IKK-beta (Lot008)	ProQinase	100	GST/His
	97	IKK-epsilon (Lot007)	ProQinase	20	GST/His
	98	IRAK1 (Lot002)	Invitrogen	20	GST
	99	IRAK4 (untagged) (Lot006)	ProQinase	10	no Tag
	100	JNK1 (Lot005)	ProQinase	5	no Tag
	101	JNK2 (Lot003)	ProQinase	5	no Tag
	102	JNK3 (Lot004)	ProQinase	5	no Tag
	103	LIMK1 (Lot002)	Invitrogen	50	His
	104	LIMK2 (Lot002)	Invitrogen	200	GST
	105	LRRK G2019S (Lot003)	Invitrogen	5	GST
	106	LRRK2 I2020T (Lot002)	Invitrogen	25	GST
	107	LRRK2 R1441C (Lot002)	Invitrogen	25	GST
	108	LRRK2 wt (Lot005)	Invitrogen	30	GST
	109	MAP3K1 (Lot001)	ProQinase	5	Flag/His
	110	MAP3K10 (Lot001)	Invitrogen	15	GST
	111	MAP3K11 (Lot001)	Invitrogen	30	GST
	112	MAP3K7/MAP3K7IP1 (Lot002)	Invitrogen	5	His
	113	MAP3K9 (Lot002)	Invitrogen	15	GST
	114	MAP4K2 (Lot003)	Invitrogen	4	His
	115	MAP4K4 (Lot008)	ProQinase	50	GST/His
	116	MAP4K5 (Lot001)	Invitrogen	3	GST
	117	MAPKAPK2 (Lot004)	ProQinase	5	no Tag
	118	MAPKAPK3 (Lot001)	ProQinase	10	no Tag
	119	MAPKAPK5 (Lot005)	ProQinase	20	no Tag
	120	MARK1 (Lot001)	ProQinase	100	GST/His
	121	MARK2 (Lot003)	Invitrogen	5	GST
	122	MARK3 (Lot001)	ProQinase	100	GST/His
	123	MARK4 (Lot002)	Invitrogen	5	GST
	124	MEK1 wt (Lot002)	ProQinase	50	no Tag
	125	MEK2 (Lot002)	Invitrogen	100	His
	126	MEK5 (Lot005)	ProQinase	100	His
	127	MEKK2 (Lot005)	ProQinase	100	GST/His
	128	MEKK3 (Lot004)	ProQinase	50	GST/His
	129	MELK (Lot001)	ProQinase	100	no Tag
	130	MINK1 (Lot002)	ProQinase	10	GST/His
	131	MKK4 (Lot001)	ProQinase	25	His
	132	MKK6SDTD (Lot001)	ProQinase	50	GST/His
	133	MKK7 (Lot002)	ProQinase	150	GST/His
	134	MKNK1 (Lot001)	Invitrogen	30	GST
	135	MKNK2 (Lot002)	Invitrogen	5	GST
	136	MLK4 (Lot002)	ProQinase	50	GST/His
	137	MST1 (Lot002)	ProQinase	5	GST/His
	138	MST2 (Lot003)	ProQinase	10	no Tag
	139	MST3 (Lot001)	Invitrogen	20	GST
	140	MST4 (Lot001)	ProQinase	100	GST/His
	141	mTOR (Lot012)	Invitrogen	20	GST
	142	MYLK (Lot001)	Invitrogen	10	GST
	143	MYLK2 (Lot001)	ProQinase	5	GST/His
	144	MYLK3 (Lot001)	Invitrogen	25	GST
	145	NEK1 (Lot003)	Invitrogen	5	GST
	146	NEK11 (Lot001)	Invitrogen	25	GST
	147	NEK2 (Lot002)	ProQinase	50	GST/His
	148	NEK3 (Lot001)	Invitrogen	10	GST/His
	149	NEK4 (Lot002)	Invitrogen	4	GST
	150	NEK6 (Lot001)	ProQinase	20	GST/His
	151	NEK7 (Lot002)	ProQinase	25	GST/His
	152	NEK9 (Lot001)	Invitrogen	5	GST
	153	NIK (Lot027)	ProQinase	350	GST/His
	154	NLK (Lot002)	ProQinase	10	GST/His
	155	p38-alpha (Lot005)	ProQinase	10	no Tag
	156	p38-beta (Lot004)	ProQinase	3	no Tag
	157	p38-delta (Lot001)	ProQinase	2	no Tag
	158	p38-gamma (Lot002)	ProQinase	10	no Tag
	159	PAK1 (Lot002)	ProQinase	15	GST/His
	160	PAK2 (Lot001)	ProQinase	25	GST/His
	161	PAK3 (Lot001)	ProQinase	20	GST/His
	162	PAK4 (Lot003)	ProQinase	50	GST/His
	163	PAK6 (Lot001)	ProQinase	25	GST/His
	164	PAK7 (Lot001)	ProQinase	15	GST/His
	165	PASK (Lot001)	Invitrogen	50	GST
	166	PBK (Lot003)	ProQinase	200	GST/His
	167	PDK1 (Lot002)	ProQinase	20	His
	168	PHKG1 (Lot002)	Invitrogen	5	GST
	169	PHKG2 (Lot001)	Invitrogen	10	GST
	170	PIM1 (Lot003)	ProQinase	2	GST/His
	171	PIM2 (Lot002)	ProQinase	50	GST/His
	172	PIM3 (Lot007)	ProQinase	25	GST/His
	173	PKA (Lot002)	Invitrogen	5	His
	174	PKC-alpha (Lot005)	ProQinase	5	GST/His
	175	PKC-beta1 (Lot004)	ProQinase	5	GST
	176	PKC-beta2 (Lot003)	ProQinase	5	GST
	177	PKC-delta (Lot004)	ProQinase	25	GST/His
	178	PKC-epsilon (Lot006)	ProQinase	10	GST/His
	179	PKC-eta (Lot005)	ProQinase	10	GST/His
	180	PKC-gamma (Lot007)	ProQinase	10	GST/His
	181	PKC-iota (Lot006)	ProQinase	50	GST/His
	182	PKC-mu (Lot004)	ProQinase	20	GST/His
	183	PKC-nu (Lot003)	ProQinase	20	no Tag
	184	PKC-theta (Lot008)	ProQinase	5	GST/His
	185	PKC-zeta (Lot005)	ProQinase	50	GST/His
	186	PKC-zeta wt aa184-592 (PKM-zeta) (Lot001)	ProQinase	10	GST/His
	187	PKMYT1 (Lot005)	ProQinase	100	GST/His
	188	PKN3 (Lot002)	Carna Biosciences	20	GST
	189	PLK1 (Lot013)	ProQinase	50	GST/His
	190	PLK3 (Lot001)	ProQinase	30	GST/His
	191	PRK1 (Lot004)	ProQinase	25	GST/His
	192	PRK2 (Lot002)	Invitrogen	20	GST
	193	PRKD2 (Lot001)	Invitrogen	5	GST
	194	PRKG1 (Lot002)	Invitrogen	10	GST
	195	PRKG2 (Lot001)	Invitrogen	1	GST
	196	PRKX (Lot001)	Invitrogen	10	GST
	197	RAF1 DYDY untagged (Lot002)	ProQinase	10	no Tag
	198	RIPK2 (Lot003)	ProQinase	50	GST/His
	199	RIPK5 (Lot001)	Invitrogen	5	GST
	200	ROCK1 (Lot002)	Invitrogen	5	GST
	201	ROCK2 (Lot002)	ProQinase	5	GST/His
	202	RPS6KA1 (Lot002)	Invitrogen	10	His
	203	RPS6KA2 (Lot001)	Invitrogen	10	GST
	204	RPS6KA3 (Lot003)	Invitrogen	5	His
	205	RPS6KA4 (Lot001)	Invitrogen	50	GST
	206	RPS6KA5 (Lot001)	Invitrogen	25	GST
	207	RPS6KA6 (Lot001)	Invitrogen	5	GST
	208	S6K (Lot006)	ProQinase	50	GST/His
	209	S6K-beta (RPS6KB2) (Lot002)	Invitrogen	100	GST
	210	SAK (Lot007)	ProQinase	100	GST/His
	211	SGK1 (Lot005)	ProQinase	50	GST
	212	SGK2 (Lot001)	Invitrogen	20	GST
	213	SGK3 (Lot004)	ProQinase	50	GST
	214	SIK1 (Lot003)	ProQinase	50	GST/His
	215	SIK2 (Lot001)	ProQinase	2	GST/His
	216	SLK (Lot002)	Invitrogen	25	GST
	217	SNARK (Lot001)	ProQinase	200	GST/His
	218	SNK (Lot005)	ProQinase	50	GST/His
	219	SRPK1 (Lot001)	ProQinase	25	GST/His
	220	SRPK2 (Lot001)	ProQinase	20	GST/His
	221	STK17A (Lot001)	Invitrogen	25	GST
	222	STK23 (Lot002)	Invitrogen	25	GST
	223	STK25 (Lot001)	Invitrogen	10	GST
	224	STK33 (Lot001)	Invitrogen	50	His
	225	STK39 (Lot002)	Carna Biosciences	50	GST
	226	TAOK2 (Lot004)	Invitrogen	20	GST
	227	TAOK3 (Lot005)	ProQinase	50	no Tag
	228	TBK1 (Lot006)	ProQinase	5	no Tag
	229	TGFB-R1 (Lot003)	ProQinase	10	GST/His
	230	TGFB-R2 (Lot003)	Carna Biosciences	10	GST
	231	TLK1 (Lot002)	ProQinase	10	Flag/His
	232	TLK2 (Lot002)	ProQinase	5	Flag/His
	233	TSF1 (Lot002)	ProQinase	25	GST/His
	234	TSK2 (Lot002)	ProQinase	25	GST/His
	235	TSSK1 (STK22B) (Lot002)	Invitrogen	5	His
	236	TTBK1 (Lot004)	ProQinase	5	GST/His
	237	TTBK2 (Lot007)	ProQinase	20	GST/His
	238	TTK (Lot003)	ProQinase	100	GST/His
	239	VRK1 (Lot001)	ProQinase	50	GST/His
	240	VRK2 (Lot002)	ProQinase	200	GST/His
	241	WEE1 (Lot005)	ProQinase	200	GST/His
	242	WNK1 (Lot001)	ProQinase	50	Flag/His
	243	WNK2 (Lot001)	Invitrogen	40	GST
	244	WNK3 (Lot001)	Invitrogen	10	His
	245	ZAK (Lot001)	Invitrogen	5	GST
